# A neurotransmitter atlas of *C. elegans* males and hermaphrodites

**DOI:** 10.1101/2023.12.24.573258

**Authors:** Chen Wang, Berta Vidal, Surojit Sural, Curtis Loer, G. Robert Aguilar, Daniel M. Merritt, Itai Antoine Toker, Merly C. Vogt, Cyril Cros, Oliver Hobert

## Abstract

Mapping neurotransmitter identities to neurons is key to understanding information flow in a nervous system. It also provides valuable entry points for studying the development and plasticity of neuronal identity features. In the *C. elegans* nervous system, neurotransmitter identities have been largely assigned by expression pattern analysis of neurotransmitter pathway genes that encode neurotransmitter biosynthetic enzymes or transporters. However, many of these assignments have relied on multicopy reporter transgenes that may lack relevant *cis*-regulatory information and therefore may not provide an accurate picture of neurotransmitter usage. We analyzed the expression patterns of 16 CRISPR/Cas9-engineered knock-in reporter strains for all main types of neurotransmitters in *C. elegans* (glutamate, acetylcholine, GABA, serotonin, dopamine, tyramine, and octopamine) in both the hermaphrodite and the male. Our analysis reveals novel sites of expression of these neurotransmitter systems within both neurons and glia, as well as non-neural cells. The resulting expression atlas defines neurons that may be exclusively neuropeptidergic, substantially expands the repertoire of neurons capable of co-transmitting multiple neurotransmitters, and identifies novel neurons that uptake monoaminergic neurotransmitters. Furthermore, we also observed unusual co-expression patterns of monoaminergic synthesis pathway genes, suggesting the existence of novel monoaminergic transmitters. Our analysis results in what constitutes the most extensive whole-animal-wide map of neurotransmitter usage to date, paving the way for a better understanding of neuronal communication and neuronal identity specification in *C. elegans*.
