## Supplementary material for "A neurotransmitter atlas of *C. elegans* males and hermaphrodites": Table S1

### Sheet: Glu + ACh
expression of previous reporters (promoter and/or fosmid)
scRNA present, no expression of previous reporter(s)
no previous reports on expression
neurotransmitter		Glutamate							Acetylcholine
gene		eat-4/VGLUT							unc-17/VAChT						cha-1/CHAT
previous detection reagent		fosmid-based reporter							fosmid-based reporter						special case: alternative transcript
threshold			1	2	3	4				1	2	3	4			1	2	3
transcripts	CRISPR+	OLL	8323.1	8323.1	8323.1	8323.1		CRISPR+	DA	870.423	870.423	870.423	870.423		AVB	1820.66	1820.66	1820.66	1820.66
	CRISPR+	OLQ	5448.57	5448.57	5448.57	5448.57		CRISPR+	AS	793.256	793.256	793.256	793.256		RIF	1433.16	1433.16	1433.16	1433.16
	CRISPR+	URY	4299.86	4299.86	4299.86	4299.86		CRISPR+	DB	703.066	703.066	703.066	703.066		AVJ	1319.22	1319.22	1319.22	1319.22	no unc-17 reporter allele or scRNA
	CRISPR+	I2	3522.77	3522.77	3522.77	3522.77		CRISPR+	SAB	636.529	636.529	636.529	636.529		AVD	1268.87	1268.87	1268.87	1268.87
	CRISPR+	DVC	3392.27	3392.27	3392.27	3392.27		CRISPR+	VC_4_5	629.491	629.491	629.491	629.491		PVC	1214.43	1214.43	1214.43	1214.43
	CRISPR+	AUA	3197.72	3197.72	3197.72	3197.72		CRISPR+	VA12	592.052	592.052	592.052	592.052		PVN	1137.84	1137.84	1137.84	1137.84
	CRISPR+	IL1	2473.41	2473.41	2473.41	2473.41		CRISPR+	DA9	490.17	490.17	490.17	490.17		PVP	910.602	910.602	910.602	910.602
	CRISPR+	RIC	2107.27	2107.27	2107.27	2107.27		CRISPR+	VB	479.221	479.221	479.221	479.221		VA12	530.364	530.364	530.364	530.364
	CRISPR+	BAG	2081.78	2081.78	2081.78	2081.78		CRISPR+	VC	462.449	462.449	462.449	462.449		DA	334.921	334.921	334.921	334.921
	CRISPR+	PVR	1868.49	1868.49	1868.49	1868.49		CRISPR+	M4	443.441	443.441	443.441	443.441		VB	332.431	332.431	332.431	332.431
	CRISPR+	LUA	1813.87	1813.87	1813.87	1813.87		CRISPR+	IL2_LR	433.828	433.828	433.828	433.828		DB	320.493	320.493	320.493	320.493
	CRISPR+	ALM	1747.3	1747.3	1747.3	1747.3		CRISPR+	VA	427.228	427.228	427.228	427.228		URA	246.253	246.253	246.253	246.253
	CRISPR+	RIA	1717.83	1717.83	1717.83	1717.83		CRISPR+	DB01	412.466	412.466	412.466	412.466		IL2_LR	243.544	243.544	243.544	243.544
	CRISPR+	PHB	1550.25	1550.25	1550.25	1550.25		CRISPR+	PDA	399.637	399.637	399.637	399.637		SIA	235.237	235.237	235.237	235.237
	CRISPR+	M3	1532.69	1532.69	1532.69	1532.69		CRISPR+	SIA	391.614	391.614	391.614	391.614		VA	230.043	230.043	230.043	230.043
	CRISPR+	PHC	1458.2	1458.2	1458.2	1458.2		CRISPR+	PVC	375.271	375.271	375.271	375.271		RIH	224.009	224.009	224.009	224.009
	CRISPR+	ADA	1439.13	1439.13	1439.13	1439.13		CRISPR+	RMD_DV	348.498	348.498	348.498	348.498		I3	218.498	218.498	218.498	218.498
	CRISPR+	AWC_OFF	1311.5	1311.5	1311.5	1311.5		CRISPR+	SMD	334.348	334.348	334.348	334.348		VB01	209.307	209.307	209.307	209.307
	CRISPR+	ASEL	1279.05	1279.05	1279.05	1279.05		CRISPR+	RMD_LR	325.899	325.899	325.899	325.899		M2	206.243	206.243	206.243	206.243
	CRISPR+	ASH	1217.66	1217.66	1217.66	1217.66		CRISPR+	SIB	313.633	313.633	313.633	313.633		RMF	204.381	204.381	204.381
	CRISPR+	I5	1209.3	1209.3	1209.3	1209.3		CRISPR+	RIH	311.886	311.886	311.886	311.886		VB02	197.641	197.641	197.641	197.641
	CRISPR+	AIZ	1058.01	1058.01	1058.01	1058.01		CRISPR+	MC	303.663	303.663	303.663	303.663		MC	193.082	193.082	193.082	193.082
	CRISPR+	AIB	1052.35	1052.35	1052.35	1052.35		CRISPR+	ALN	303.28	303.28	303.28	303.28		AIA	189.261	189.261	189.261
	CRISPR+	AWC_ON	838.658	838.658	838.658	838.658		CRISPR+	M5	285.458	285.458	285.458	285.458		RMD_DV	186.315	186.315	186.315
	CRISPR+	RIM	780.141	780.141	780.141	780.141		CRISPR+	M1	282.162	282.162	282.162	282.162		RIR	179.66	179.66	179.66
	CRISPR+	RIG	730.031	730.031	730.031	730.031		CRISPR+	URA	270.966	270.966	270.966	270.966		I1	173.276	173.276	173.276	173.276
	CRISPR+	PVN	717.347	717.347	717.347	717.347		CRISPR+	RIF	265.956	265.956	265.956	265.956		DB01	173.247	173.247	173.247	173.247
	CRISPR+	ADL	641.38	641.38	641.38	641.38		CRISPR+	AVD	248.991	248.991	248.991	248.991		PLN	170.208	170.208	170.208
	CRISPR+	FLP	633.912	633.912	633.912	633.912		CRISPR+	IL2_DV	243.915	243.915	243.915	243.915		SAB	166.133	166.133	166.133
	CRISPR+	PQR	621.736	621.736	621.736	621.736		CRISPR+	VB01	241.69	241.69	241.69	241.69		M5	165.101	165.101	165.101	165.101
	CRISPR+	MI	619.924	619.924	619.924	619.924		CRISPR+	SDQ	238.621	238.621	238.621	238.621		IL2_DV	157.822	157.822	157.822	157.822
	CRISPR+	ASER	614.532	614.532	614.532	614.532		CRISPR+	M2	238.474	238.474	238.474	238.474		SIB	154.472	154.472	154.472	154.472
	CRISPR-	PVQ	574.842	574.842	574.842	574.842		CRISPR+	SMB	238.329	238.329	238.329	238.329		AS	148.058	148.058	148.058
	CRISPR+	AFD	521.016	521.016	521.016	521.016		CRISPR+	VB02	226.091	226.091	226.091	226.091		M1	134.809	134.809	134.809	134.809
	CRISPR+	AQR	516.71	516.71	516.71	516.71		CRISPR+	RIV	211.466	211.466	211.466	211.466		AVE	134.69	134.69	134.69
	CRISPR+	ASK	499.659	499.659	499.659	499.659		CRISPR+	RIP	208.409	208.409	208.409	208.409		SMD	121.173	121.173	121.173	121.173
	CRISPR+	DVA	476.557	476.557	476.557	476.557		CRISPR+	RMF	206.886	206.886	206.886	206.886		AFD	105.273	105.273	105.273
	CRISPR+	AIM	464.767	464.767	464.767	464.767		CRISPR+	ADF	192.246	192.246	192.246	192.246		DA9	104.674	104.674	104.674
	CRISPR+	PLM	316.561	316.561	316.561	316.561		CRISPR+	AIA	186.004	186.004	186.004	186.004		SMB	97.698	97.698	97.698	97.698
	CRISPR-	I6	193.226	193.226				CRISPR+	I1	177.518	177.518	177.518	177.518		RMD_LR	96.994	96.994	96.994
	CRISPR+	ASG	180.54	180.54	180.54	180.54		CRISPR+	I3	167.207	167.207	167.207	167.207		SDQ	88.816	88.816	88.816	88.816
	CRISPR+/-	PHA	177.204	177.204	177.204	177.204		CRISPR+	SAA	164.871	164.871	164.871	164.871		VC	87.538	87.538	87.538
	CRISPR+	PVD	172.56	172.56	172.56			CRISPR+	URX	159.689	159.689	159.689	159.689		AVA	87.336	87.336	87.336
	CRISPR+	AVM	165.154	165.154	165.154	165.154		CRISPR+	RIR	150.624	150.624	150.624	150.624		RIV	86.421	86.421
	CRISPR-	RMD_LR	122.52	122.52				CRISPR+	AIY	149.39	149.39	149.39	149.39		URX	86.042	86.042	86.042	86.042
	CRISPR-	RMD_DV	121.669	121.669				CRISPR+	AVA	136.178	136.178	136.178	136.178		RMH	80.839	80.839	80.839
	CRISPR+	M5	67.354	67.354				CRISPR+	HSN	122.99	122.99	122.99	122.99		SAA	79.733	76.991
	CRISPR-	URB	45.077					CRISPR+	AVB	120.162	120.162	120.162	120.162		VC_4_5	76.991	74.726	76.991
	CRISPR+/-	I4	36.743					CRISPR+	AVE	113.425	113.425	113.425	113.425		RIP	74.726	71.735
	CRISPR-	PVM	18.591	18.591				CRISPR+	PVP	109.797	109.797	109.797			URB	71.735	63.417	71.735
	CRISPR-	IL2_DV	8.122					CRISPR+	URB	107.255	107.255	107.255	107.255		ADF	63.417	55.105	63.417
	CRISPR+	PDE						CRISPR+	AIN	102.963	102.963	102.963			HSN	55.105	46.798
								CRISPR+	RMH	101.441	101.441	101.441			AWB	51.9
								CRISPR+	PLN	88.393	88.393	88.393			FLP	50.556				no unc-17 reporter allele or scRNA
								CRISPR+	DVA	68.663	68.663	68.663			PDA	46.798	43.5	46.798
								CRISPR+	AWB	55.071	55.071				AIY	43.5	40.611	43.5
								CRISPR+	ASJ	51.393	51.393	51.393			AWA	40.72
								CRISPR-	RID	45.885	45.885				M4	40.611	24.819	40.611
								CRISPR-	LUA	40.716					AIN	26.802
								CRISPR+	AWA	26.405	26.405				ASJ	24.819	13.597
								CRISPR+	PDB	24.287	24.287	24.287			DVA	13.597	13.597
								CRISPR-	AWC_ON	24.028					AIM	10.804				no unc-17 reporter allele (in hermaphrodites; present in males); unc-17 scRNA present
								CRISPR-	CEP	20.27					RIC	10.78				no unc-17 reporter allele; unc-17 scRNA present
								CRISPR-	ASEL	15.424	15.424
								CRISPR-	PVQ	12.345
								CRISPR-	AIM	10.363	10.363				matches unc-17 reporter allele expression
								CRISPR-	AQR	9.614
								CRISPR-	AVH	8.969
								CRISPR-	AUA	7.552
								CRISPR-	RIM	7.358
								CRISPR-	DVB	7.235
								CRISPR-	RIA	6.785
								CRISPR-	RME_DV	6.32
								CRISPR-	RIC	6.275
								CRISPR-	AVF	4.618
								CRISPR extremely dim and variable in herm; visible in male	AVG
								CRISPR+	PVN
								CRISPR-	RIB
								CRISPR+	AFD

### Sheet: GABA
expression of previous reporters (promoter and/or fosmid)
scRNA present, no expression of previous reporter(s)
anti-GABA Ab staining positive
neurotransmitter		GABA
gene		unc-25/GAD							unc-47/VGAT							unc-46/LAMP
previous detection reagent		promoter reporter & CRISPR							fosmid-based reporter							fosmid-based reporter
threshold			1	2	3	4				1	2	3	4				1	2	3	4
transcripts	CRISPR+	VD_DD	48589.1	48589.1	48589.1	48589.1		CRISPR+	DVB	10493.8	10493.8	10493.8	10493.8		CRISPR+	RME_DV	3503.66	3503.66	3503.66	3503.66
	CRISPR+	RME_LR	39050.4	39050.4	39050.4	39050.4		CRISPR+	VD_DD	3638.34	3638.34	3638.34	3638.34		CRISPR+	VD_DD	3089.31	3089.31	3089.31	3089.31
	CRISPR+	RME_DV	23659.1	23659.1	23659.1	23659.1		CRISPR+	AVL	3163.55	3163.55	3163.55	3163.55		CRISPR+	DVB	3033.43	3033.43	3033.43	3033.43
	CRISPR+	DVB	15282	15282	15282	15282		CRISPR+	RME_LR	2843.22	2843.22	2843.22	2843.22		CRISPR+	RIB	1985.46	1985.46	1985.46	1985.46
	CRISPR+	AVL	12859.3	12859.3	12859.3	12859.3		CRISPR+	AIN	2057.21	2057.21	2057.21	2057.21		CRISPR+	RME_LR	1741.48	1741.48	1741.48	1741.48
	CRISPR+	RIS	7879.76	7879.76	7879.76	7879.76		CRISPR+	RME_DV	1971.54	1971.54	1971.54	1971.54		CRISPR+	AVL	1223.51	1223.51	1223.51	1223.51
	CRISPR+	RIB	4857.2	4857.2	4857.2	4857.2		CRISPR+	SIA	1072.62	1072.62	1072.62	1072.62		CRISPR+	RMD_DV	857.071	857.071	857.071	857.071
	CRISPR-	AVH	586.335					CRISPR+	RIS	943.479	943.479	943.479	943.479		CRISPR+	RIS	637.632	637.632	637.632	637.632
	CRISPR-	PVT	582.77					CRISPR+	RIB	470.466	470.466	470.466	470.466		CRISPR+	RIA	529.282	529.282	529.282	529.282
	CRISPR-	AWA	172.132					CRISPR+	SDQ	442.172	442.172	442.172	442.172		CRISPR+	PVN	241.134	241.134	143.765	143.765
								CRISPR+	RIF	125.539	125.539	125.539			CRISPR+	PVW	143.765	143.765
								CRISPR-	DVC	102.551					CRISPR-	AVB	95.379	95.379	95.379
								CRISPR+	URX	99.694	99.694				CRISPR+	M2	91.586	91.586
								CRISPR+	AVG	82.21	82.21				CRISPR-	PVQ	60.831
								CRISPR+	PLN	33.784					CRISPR-	DVC	37.317
								CRISPR-	I3	31.295	31.295				CRISPR-	ASK	37.254	37.254
								CRISPR+	I6	28.6					CRISPR-	PHB	30.727
								CRISPR+	DVA	27.746	27.746				CRISPR-	ASER	23.009
								CRISPR+	M2	23.13					CRISPR-	RIC	18.401
								CRISPR-	M1	19.881	19.881				CRISPR-	HSN	13.192
								CRISPR+	NSM	19.3					CRISPR-	PLN	11.922
								CRISPR+	SMD	18.398					CRISPR+	PDA
								CRISPR+	MI	16.425
								CRISPR+	RID	14.193	14.193
								CRISPR+	PVT	3.62
								CRISPR+	SMD
								CRISPR+	ALA
								CRISPR-	AIB (+/-)
								CRISPR+	AIY
								CRISPR+	ALN
								CRISPR+/-	ASE
								CRISPR-	AUA (+/-)
								CRISPR+	AVK
								CRISPR+/-	CEPV
								CRISPR+/-	FLP
								CRISPR+/-	IL1 (+/-)
								CRISPR+	OLL (+/-)
								CRISPR-	RIA (+/-)
								CRISPR-	RIM (+/-)
								CRISPR+	RIV
								CRISPR+/-	RMH
								CRISPR-	URY (+/-)
								CRISPR+/-	M3
								CRISPR+	M4
								CRISPR+	I2
								CRISPR+/-	I5 (+/-)
								CRISPR-	PVD (anti-mCh)
								CRISPR+	PLM (anti-mCh)
								CRISPR-	PQR (anti-mCh)
								CRISPR+?	DA2-3 (anti-mCh)
								CRISPR+	VA2-6 (anti-mCh)
								CRISPR-	VB10 (anti-mCh)
								CRISPR+/-	AVJ
								CRISPR+	I1

### Sheet: Monoamine
expression of previous reporters (promoter and/or fosmid)
scRNA present, no expression of previous reporter(s)
no previous reports on expression
antibody staining positive
neurotransmitter		Serotonin							Serotonin & dopamine							All monoamines
gene		tph-1/TPH							bas-1/AAAD							cat-1/VMAT
previous detection reagent		fosmid-based reporter							CRISPR reporter allele							fosmid-based reporter
threshold			1	2	3	4				1	2	3	4				1	2	3	4
transcripts	CRISPR+	HSN	1610.49	1610.49	1610.49	1610.49		CRISPR+	HSN	1439.99	1439.99	1439.99	1439.99		CRISPR+	PDE	1194.4	1194.4	1194.4	1194.4
	CRISPR+	NSM	951.771	951.771	951.771	951.771		CRISPR+	NSM	877.356	877.356	877.356	877.356		CRISPR+	NSM	1118.9	1118.9	1118.9	1118.9
	CRISPR+	ADF	576.872	576.872	576.872	576.872		CRISPR+	PDE	791.838	791.838	791.838	791.838		CRISPR+	RIM	961.515	961.515	961.515	961.515
	CRISPR-	AFD	382.93	382.93	382.93	382.93		CRISPR+	CEP	284.171	284.171	284.171	284.171		CRISPR+	HSN	579.638	579.638	579.638	579.638
	CRISPR+	MI	279.014	279.014	279.014	279.014		CRISPR+	ADE	257.998	257.998	257.998	257.998		CRISPR+	VC_4_5	446.703	446.703	446.703	446.703
	CRISPR-	I1	89.698	89.698				CRISPR+	ADF	201.917	201.917	201.917	201.917		CRISPR+	RIR	327.41	327.41	327.41	327.41
	CRISPR+	VC_4_5*	42.637	42.637				CRISPR+	URB	148.165	148.165				CRISPR+	RIC	313.984	313.984	313.984	313.984
		*anti-5-HT ab staining is variable among previous reports						CRISPR-	PVW	22.032					CRISPR+	ADF	253.523	253.523	253.523	253.523
								CRISPR-	PVT	6.239					CRISPR+	RIH	247.186	247.186	247.186	247.186
															CRISPR+	ADE	232.515	232.515	232.515	232.515
															CRISPR+	CAN	213.327	213.327	213.327	213.327
															CRISPR+	CEP	169.129	169.129	169.129	169.129
															CRISPR-	AVM	141.154	141.154	141.154	141.154
															CRISPR-	M3	35.948
															CRISPR-	BAG	25.588
															CRISPR+	ASI	16.714
															CRISPR-	AQR	10.358
															CRISPR-	AWC_OFF	8.734
															CRISPR-	PVR	8.02
															CRISPR+/-	AVL	7.731
															CRISPR-	PVT	6.239
															CRISPR+	AUA
															CRISPR-	AIM*
																*Ab stain mis-ID?
neurotransmitter		Dopamine							Tyramine & Octopamine							Octopamine
gene		cat-2							tdc-1							tbh-1
previous detection reagent		promoter reporter & FIF staining							promoter reporter							promoter reporter
threshold			1	2	3	4				1	2	3	4				1	2	3	4
transcripts	CRISPR+	PDE	1640.28	1640.28	1640.28	1640.28		CRISPR+	RIM	13108.6	13108.6	13108.6	13108.6		CRISPR+	RIC	3123.05	3123.05	3123.05	3123.05
	CRISPR+	CEP	667.879	667.879	667.879	667.879		CRISPR+	RIC	1370.35	1370.35	1370.35	1370.35		CRISPR-	PDA	39.818	39.818
	CRISPR+	ADE	547.6	547.6	547.6	547.6		CRISPR-	M3	35.948					CRISPR+	IL2_LR	20.534
	CRISPR-	OLL	31.166	31.166				CRISPR-	RMG	16.306					CRISPR+	IL2_DV	18.78
															CRISPR-	BAG	16.267
neurotransmitter		unknown monoamine?
gene		hdl-1
previous detection reagent		none
threshold			1	2	3	4
transcripts	CRISPR-	VA12	23.501	23.501	23.501	23.501
	CRISPR-	MI	3.867
	CRISPR-	PVQ	0.786	0.786	0.786
	CRISPR-	I5	0.607	0.607
	CRISPR-	VD_DD	0.251

### Sheet: Uptake
expression of previous reporters (promoter and/or fosmid)
scRNA present, no expression of previous reporter(s)
no previous reports on expression
uptake	Choline						GABA						Dopamine							Serotonin							Tyramine							Betaine
gene	cho-1/CHT						snf-11						dat-1							mod-5							oct-1							snf-3
previous detection reagent	fosmid-based reporter						fosmid-based reporter						promoter reporter							promoter reporter & CRISPR reporter allele							promoter reporter							reporter transgene
threshold		1	2	3	4			1	2	3	4			1	2	3	4				1	2	3	4				1	2	3	4				1	2	3	4
transcripts	RMD_DV	27849.3	27849.3	27849.3	27849.3		RME_DV	3640.04	3640.04	3640.04	3640.04		PDE	1134.65	1134.65	1134.65	1134.65		CRISPR+	NSM	562.453	562.453	562.453	562.453		CRISPR+	RIM	1209.88	1209.88	1209.88	1209.88		CRISPR+	CAN	1505.95	1505.95	1505.95	1505.95
	PDA	25884.1	25884.1	25884.1	25884.1		RME_LR	1400.24	1400.24	1400.24	1400.24		CEP	1063.23	1063.23	1063.23	1063.23		CRISPR+	AIM	329.295	329.295	329.295	329.295									CRISPR+/-	M3	291.586	291.586
	M4	20938.6	20938.6	20938.6	20938.6		AVF	256.014	256.014	256.014	256.014		ADE	479.588	479.588	479.588	479.588		CRISPR-	PQR	259.824												CRISPR-	I1	116.839	116.839
	RIF	20527.1	20527.1	20527.1	20527.1		AVL	254.406	254.406	254.406	254.406		OLQ	267.434					CRISPR+	PHA	53.548	53.548	53.548										CRISPR+	AIB	84.54	84.54	84.54
	AS	17813.3	17813.3	17813.3	17813.3		ALA	252.02	252.02	252.02	252.02		PVD	113.785	113.785				CRISPR+	ADF	43.843	43.843	43.843	43.843									CRISPR+/-	DVB	62.099	62.099	62.099
	RMD_LR	13024	13024	13024	13024		SAB	118.631	118.631				OLL	62.331	62.331				CRISPR-	ASER	35.871	35.871											CRISPR-	AFD	40.125	40.125
	M5	12010.7	12010.7	12010.7	12010.7		VA12	106.092	106.092	106.092	106.092								CRISPR-	RIR	14.87												CRISPR-	ADF	34.877	34.877
	RMF	11339.4	11339.4	11339.4	11339.4		DVB	57.407											CRISPR-	PHB	13.145												CRISPR+/-	NSM	31.781	31.781
	PVP	10651.5	10651.5	10651.5	10651.5		RMH	45.697	45.697										CRISPR-	I4	10.812												CRISPR+/-	SMD	28.417
	SAB	10404.5	10404.5	10404.5	10404.5		FLP	40.455											CRISPR+	RIH	10.62	10.62											CRISPR-	AIY	24.177
	URA	10231	10231	10231	10231		DA9	21.509	21.509										CRISPR-	AQR	2.7												CRISPR+	RIM	23.202
	AIA	10034.1	10034.1	10034.1	10034.1		RIB	19.256											CRISPR+/-	URX													CRISPR-	AVJ	21.382
	AIN	9837.38	9837.38	9837.38	9837.38		RIM	14.458																									CRISPR-	AIM	20.029
	RIR	8532.03	8532.03	8532.03	8532.03		RIS	4.255																									CRISPR+	RIS	19.91	19.91
	VA	7750.66	7750.66	7750.66	7750.66																												CRISPR+/-	URX	19.869
	RMH	7031.19	7031.19	7031.19	7031.19																												CRISPR-	SIB	19.18
	RIH	7011.25	7011.25	7011.25	7011.25																												CRISPR+/-	PDA	19.171	19.171
	SMB	6581.41	6581.41	6581.41	6581.41																												CRISPR+/-	ASG	19.12	19.12
	SIB	6457.6	6457.6	6457.6	6457.6																												CRISPR-	I5	18.466
	SMD	5985.84	5985.84	5985.84	5985.84																												CRISPR+/-	DA	18.206
	DB	5771.68	5771.68	5771.68	5771.68																												CRISPR-	BDU	15.992
	SIA	4361.8	4361.8	4361.8	4361.8																												CRISPR-	AVM	10.244
	RIB	4347.49	4347.49	4347.49	4347.49																												CRISPR-	AVL	7.881
	VB02	4181.7	4181.7	4181.7	4181.7																												CRISPR+	AUA
	DA	4178.66	4178.66	4178.66	4178.66																												CRISPR+/-	RIR
	IL2_DV	4120.3	4120.3	4120.3	4120.3																												CRISPR+	PHC
	RIV	3781.84	3781.84	3781.84	3781.84																												CRISPR+	PVN
	PLN	3415.29	3415.29	3415.29	3415.29																												CRISPR+/-	VA
	AIY	2638.59	2638.59	2638.59	2638.59																												CRISPR+/-	VB
	AVA	2579.03	2579.03	2579.03	2579.03																												CRISPR+/-	RMH
	AVE	2162.01	2162.01	2162.01	2162.01																												CRISPR+/-	ASI
	VB	2057.67	2057.67	2057.67	2057.67																												CRISPR-	AQR
	AVB	2040.62	2040.62	2040.62	2040.62																												CRISPR-	ADE
	IL2_LR	1932.65	1932.65	1932.65	1932.65																												CRISPR-	OLL
	URX	1809.35	1809.35	1809.35	1809.35																												CRISPR-	OLQ
	VB01	1790.67	1790.67	1790.67	1790.67																												CRISPR-	IL1
	SDQ	1542.38	1542.38	1542.38	1542.38																												CRISPR-	IL2
	AWB	1394.01	1394.01	1394.01	1394.01
	DVA	1330.81	1330.81	1330.81	1330.81
	VC	1308.99	1308.99	1308.99	1308.99
	PDB	1291.56	1291.56	1291.56	1291.56
	DB01	1119.77	1119.77	1119.77	1119.77
	DA9	1082.29	1082.29	1082.29	1082.29
	ASJ	1015.4	1015.4	1015.4	1015.4
	URB	974.62	974.62	974.62
	DVB	751.716	751.716
	SAA	740.129	740.129
	RIP	695.767	695.767
	LUA	603.535	358.756
	RME_DV	435.846	264.85
	AUA	358.756
	VA12	264.85	264.85	264.85	264.85
	PHB	245.926
	AIM	205.951	205.951
	PVC	168.89	168.89	168.89
	ADF	125.481	125.481
	AVD	123.341
	RIC	82.802
	ALN	59.741	59.741
	RID	59.19
	I1	45.335	45.335
	M3	39.491
	RIM	32.038
	AQR	27.225
	AWC_ON	18.919
	AVH	14.132
	BAG	13.546
	ASEL	11.904
