## Supplementary material for "A neurotransmitter atlas of *C. elegans* males and hermaphrodites": Table S2

### Sheet: Table S2
	Table S2. Updated expression patterns of neurotransmitter pathway genes in hermaphrodites.
	Class	Neuron	Lineage	eat-4 (syb4257)	unc-17 (syb4491)	unc-25 (ot1372)	unc-47 (syb7566)	cat-1 (syb6486)	tph-1 (syb6451)	cat-2 (syb8255)	bas-1 (syb5923)	tdc-1 (syb7768)	tbh-1 (syb7786)	mod-5 (vlc47)	snf-3 (syb7290)	oct-1 (syb8870)	GABA staining (from previous reports)	Serotonin staining (from previous reports)	Dopamine staining (from previous reports)	Neurotransmitter(s)			Comments	Neuron	Class
	ADA	ADAL	AB plapaaaapp																	Glu				ADAL	ADA
		ADAR	AB prapaaaapp																	Glu				ADAR
	ADE	ADEL	AB plapaaaapa																yes	DA				ADEL	ADE
		ADER	AB prapaaaapa																yes	DA				ADER
	ADF	ADFL	AB alpppppaa															yes		ACh	5-HT (synthesis + uptake)		unc-47 expression in the male	ADFL	ADF
		ADFR	AB praaappaa															yes		ACh	5-HT (synthesis + uptake)		unc-47 expression in the male	ADFR
	ADL	ADLL	AB alppppaad																	Glu				ADLL	ADL
		ADLR	AB praaapaad																	Glu				ADLR
	AFD	AFDL	AB alpppapav		NEW - dim															Glu	ACh - NEW		cholinergic identity added based on newly detected unc-17 expression	AFDL	AFD
		AFDR	AB praaaapav		NEW - dim															Glu	ACh - NEW		cholinergic identity added based on newly detected unc-17 expression	AFDR
	AIA	AIAL	AB plppaappa																	ACh				AIAL	AIA
		AIAR	AB prppaappa																	ACh				AIAR
	AIB	AIBL	AB plaapappa												NEW					Glu	betaine (uptake) - NEW		In addition to its glutamatergic identity, AIB may have potential betaine uptake/clearance functions based on newly detected snf-3 expression.	AIBL	AIB
		AIBR	AB praapappa												NEW					Glu	betaine (uptake) - NEW		In addition to its glutamatergic identity, AIB may have potential betaine uptake/clearance functions based on newly detected snf-3 expression.	AIBR
	AIM	AIML	AB plpaapppa															yes		Glu	5-HT (uptake)		AIM is cholinergic in the male (based on unc-17 expression in the male and previous report Pereira et al 2015).	AIML	AIM
		AIMR	AB prpaapppa															yes		Glu	5-HT (uptake)		AIM is cholinergic in the male (based on unc-17 expression in the male and previous report Pereira et al 2015).	AIMR
	AIN	AINL	AB alaaaalal																	ACh				AINL	AIN
		AINR	AB alaapaaar																	ACh				AINR
	AIY	AIYL	AB plpapaaap				very dim													ACh				AIYL	AIY
		AIYR	AB prpapaaap				very dim													ACh				AIYR
	AIZ	AIZL	AB plapaaapav																	Glu				AIZL	AIZ
		AIZR	AB prapaaapav																	Glu				AIZR
	ALA	ALA	AB alapppaaa														yes			GABA				ALA	ALA
	ALM	ALML	AB arppaappa																	Glu				ALML	ALM
		ALMR	AB arpppappa																	Glu				ALMR
	ALN	ALNL	AB plapappppap																	ACh				ALNL	ALN
		ALNR	AB prapappppap																	ACh				ALNR
	AQR	AQR	QR.ap																	Glu				AQR	AQR
	AS	AS1	P1.apa																	ACh				AS1	AS
		AS2	P2.apa																	ACh				AS2
		AS3	P3.apa																	ACh				AS3
		AS4	P4.apa																	ACh				AS4
		AS5	P5.apa																	ACh				AS5
		AS6	P6.apa																	ACh				AS6
		AS7	P7.apa																	ACh				AS7
		AS8	P8.apa																	ACh				AS8
		AS9	P9.apa																	ACh				AS9
		AS10	P10.apa																	ACh			unc-47 expression in the male	AS10
		AS11	P11.apa																	ACh			unc-47 expression in the male	AS11
	ASE	ASEL	AB alppppppaa																	Glu				ASEL	ASE
		ASER	AB praaapppaa																	Glu				ASER
	ASG	ASGL	AB plaapapap												NEW - dim and variable					Glu	*betaine (uptake) - NEW		In addition to its glutamatergic identity, ASG may have potential betaine uptake/clearance functions based on newly detected dim and variable snf-3 expression.	ASGL	ASG
		ASGR	AB praapapap												NEW - dim and variable					Glu	*betaine (uptake) - NEW		In addition to its glutamatergic identity, ASG may have potential betaine uptake/clearance functions based on newly detected dim and variable snf-3 expression.	ASGR
	ASH	ASHL	AB plpaappaa																	Glu				ASHL	ASH
		ASHR	AB prpaappaa																	Glu				ASHR
	ASI	ASIL	AB plaapapppa					NEW							NEW - very dim and variable					*betaine (uptake) - NEW			potential betaine uptake/signaling functions based on newly detected cat-1 and dim and variable snf-3 expression	ASIL	ASI
		ASIR	AB praapapppa					NEW							NEW - very dim and variable					*betaine (uptake) - NEW			potential betaine uptake/signaling functions based on newly detected cat-1 and dim and variable snf-3 expression	ASIR
	ASJ	ASJL	AB alpppppppa																	ACh				ASJL	ASJ
		ASJR	AB praaappppa																	ACh				ASJR
	ASK	ASKL	AB alpppapppa																	Glu				ASKL	ASK
		ASKR	AB praaaapppa																	Glu				ASKR
	AUA	AUAL	AB alpppppppp					NEW							NEW					Glu	betaine (uptake) - NEW		In addition to its glutamatergic identity, AUA has potential betaine uptake/signaling functions based on cat-1 and snf-3 expression.	AUAL	AUA
		AUAR	AB praaappppp					NEW							NEW					Glu	betaine (uptake) - NEW		In addition to its glutamatergic identity, AUA has potential betaine uptake/signaling functions based on cat-1 and snf-3 expression.	AUAR
	AVA	AVAL	AB alppaaapa														variable			ACh			may employ non-canonical GABA uptake mechanisms. See Gendrel et al., 2016 (PMID: 27740909)	AVAL	AVA
		AVAR	AB alaappapa														variable			ACh			may employ non-canonical GABA uptake mechanisms. See Gendrel et al., 2016 (PMID: 27740909)	AVAR
	AVB	AVBL	AB plpaapaap														yes			ACh			may employ non-canonical GABA uptake mechanisms. See Gendrel et al., 2016 (PMID: 27740909)	AVBL	AVB
		AVBR	AB prpaapaap														yes			ACh			may employ non-canonical GABA uptake mechanisms. See Gendrel et al., 2016 (PMID: 27740909)	AVBR
	AVD	AVDL	AB alaaapalr																	ACh				AVDL	AVD
		AVDR	AB alaaapprl																	ACh				AVDR
	AVE	AVEL	AB alpppaaaa																	ACh				AVEL	AVE
		AVER	AB praaaaaaa																	ACh				AVER
	AVF	AVFL	P1.aaaa/ W.aaa														yes			GABA (uptake)			may take up GABA from nearby D-type motor neurons via SNF-11. See Gendrel et al., 2016 (PMID: 27740909)	AVFL	AVF
		AVFR	P1.aaaa/ W.aaa														yes			GABA (uptake)			may take up GABA from nearby D-type motor neurons via SNF-11. See Gendrel et al., 2016 (PMID: 27740909)	AVFR
	AVG	AVG	AB prpapppap		very dim and variable		very dim													*ACh			potentially using acetylcholine as a trasmitter based on very dim and varaible unc-17 expression; the fluorescent intensity of the unc-17 reporter allele is stronger in males	AVG	AVG
	AVH	AVHL	AB alapaaaaa																	unknown (orphan)				AVHL	AVH
		AVHR	AB alappapaa																	unknown (orphan)				AVHR
	AVJ	AVJL	AB alapapppa				NEW - very dim and variable										yes			*GABA			potential GABAergic identity added based on positive anti-GABA staining and newly detected unc-47 expression	AVJL	AVJ
		AVJR	AB alapppppa				NEW - very dim and variable										yes			*GABA			potential GABAergic identity added based on positive anti-GABA staining and newly detected unc-47 expression	AVJR
	AVK	AVKL	AB plpapapap				very dim													unknown (orphan, unc-47 expression)				AVKL	AVK
		AVKR	AB prpapapap				very dim													unknown (orphan, unc-47 expression)				AVKR
	AVL	AVL	AB prpappaap					dim and variable									yes			GABA	unknown monoamine? - NEW		In addition to its GABAergic identity, AVL may potentially use an unknown monoamine based on the presence of newly detected variable cat-1 expression and absence of expression of other monoaminergic pathway genes in this neuron.	AVL	AVL
	AVM	AVM	QR.paa																	Glu				AVM	AVM
	AWA	AWAL	AB plaapapaa		NEW - very dim															*ACh - NEW			potentially using acetylcholine as a transmitter based on its newly detected very dim and varaible unc-17 expression	AWAL	AWA
		AWAR	AB praapapaa		NEW - very dim															*ACh - NEW			potentially using acetylcholine as a transmitter based on its newly detected very dim and varaible unc-17 expression	AWAR
	AWB	AWBL	AB alpppppap																	ACh				AWBL	AWB
		AWBR	AB praaappap																	ACh				AWBR
	AWC	AWCL	AB plpaaaaap																	Glu				AWCL	AWC
		AWCR	AB prpaaaaap																	Glu				AWCR
	BAG	BAGL	AB alppappap																	Glu				BAGL	BAG
		BAGR	AB arappppap																	Glu				BAGR
	BDU	BDUL	AB arppaappp																	unknown (orphan)				BDUL	BDU
		BDUR	AB arpppappp																	unknown (orphan)				BDUR
	CAN	CANL	AB alapaaapa					NEW												betaine (uptake)			betaine uptake/signaling function	CANL	CAN
		CANR	AB alappappa					NEW												betaine (uptake)			betaine uptake/signaling function	CANR
	CEP	CEPDL	AB plaaaaappa				very dim and variable												yes	DA				CEPDL	CEP
		CEPDR	AB arpapaappa				very dim and variable												yes	DA				CEPDR
		CEPVL	AB plpaappppa				very dim and variable												yes	DA				CEPVL
		CEPVR	AB prpaappppa				very dim and variable												yes	DA				CEPVR
	DA	DA1	AB prppapaap																	ACh				DA1	DA
		DA2	AB plppapapa																	ACh				DA2
		DA3	AB prppapapa																	ACh				DA3
		DA4	AB plppapapp																	ACh				DA4
		DA5	AB prppapapp																	ACh				DA5
		DA6	AB plpppaaap																	ACh				DA6
		DA7	AB prpppaaap																	ACh				DA7
		DA8	AB prpapappp																	ACh				DA8
		DA9	AB plpppaaaa												NEW - dim and variable					ACh	*betaine (uptake) - NEW		In addition to its cholinergic identity, DA9 may have potential betaine uptake/clearance functions based on dim and variable snf-3 expression.	DA9
	DB	DB1/3	AB plpaaaapp																	ACh				DB1/3	DB
		DB2	AB arappappa																	ACh				DB2
		DB3/1	AB prpaaaapp																	ACh				DB3/1
		DB4	AB prpappapp																	ACh				DB4
		DB5	AB plpapappp																	ACh				DB5
		DB6	AB plppaappp																	ACh				DB6
		DB7	AB prppaappp																	ACh				DB7
	DD	DD1	AB plppappap														yes			GABA				DD1	DD
		DD2	AB prppappap														yes			GABA				DD2
		DD3	AB plppapppa														yes			GABA				DD3
		DD4	AB prppapppa														yes			GABA				DD4
		DD5	AB plppapppp														yes			GABA				DD5
		DD6	AB prppapppp														yes			GABA				DD6
	DVA	DVA	AB prppppapp	NEW			very dim													ACh	Glu - NEW		glutamatergic identity added based on newly detected eat-4 expression	DVA	DVA
	DVB	DVB	K.p												NEW - dim and variable		yes			GABA	*betaine (uptake) - NEW		In addition to its GABAergic identity, DVB may have potential betaine uptake/clearance functions based on newly detected dim and variable snf-3 expression.	DVB	DVB
	DVC	DVC	C aapaa																	Glu				DVC	DVC
	FLP	FLPL	AB plapaaapad																	Glu				FLPL	FLP
		FLPR	AB prapaaapad																	Glu				FLPR
	HSN	HSNL	AB plapppappa															yes		ACh	5-HT		5-HT synthesis (no uptake machinery detected)	HSNL	HSN
		HSNR	AB prapppappa															yes		ACh	5-HT		5-HT synthesis (no uptake machinery detected)	HSNR
	I1	I1L	AB alpapppaa				NEW - dim													ACh			detected dim expression of the unc-47 reporter allele; neurotransmitter identity unchanged	I1L	I1
		I1R	AB arapappaa				NEW - dim													ACh			detected dim expression of the unc-47 reporter allele; neurotransmitter identity unchanged	I1R
	I2	I2L	AB alpappaapa																	Glu				I2L	I2
		I2R	AB arapapaapa																	Glu				I2R
	I3	I3	MS aaaaapaa																	ACh				I3	I3
	I4	I4	MS aaaapaa	NEW - dim and variable																*Glu - NEW			may potentially use glutamate as a transmitter based on its newly identified dim and variable eat-4 expression	I4	I4
	I5	I5	AB arapapapp				dim and variable											variable		Glu	5-HT (alternative synthesis/uptake mechanism)		Variable/dim 5-HT staining was reported in Serrano-Saiz, Pereira, and Gendrel et al, 2017 (PMID: 28684604). Because no monoaminergic pathway genes were detected we hypothesize this neuron could use 5-HT via alternative synthesis and/or uptake mechanisms.	I5	I5
	I6	I6	MS paaapaa																	unknown (orphan, unc-47 expression)				I6	I6
	IL1	IL1DL	AB alapappaaa				very dim													Glu				IL1DL	IL1
		IL1DR	AB alappppaaa				very dim													Glu				IL1DR
		IL1L	AB alapaappaa				very dim													Glu				IL1L
		IL1R	AB alaappppaa				very dim													Glu				IL1R
		IL1VL	AB alppapppaa				very dim													Glu				IL1VL
		IL1VR	AB arapppppaa				very dim													Glu				IL1VR
	IL2	IL2DL	AB alapappap										NEW - dim							ACh	unknown monoamine? - NEW		In addition to its cholinergic identity, IL2 potentially uses an unknown monoamine because of its newly identified presence of tbh-1 expression and absence of other monoaminergic pathway genes.	IL2DL	IL2
		IL2DR	AB alappppap										NEW - dim							ACh	unknown monoamine? - NEW		In addition to its cholinergic identity, IL2 potentially uses an unknown monoamine because of its newly identified presence of tbh-1 expression and absence of other monoaminergic pathway genes.	IL2DR
		IL2L	AB alapaappp										NEW - dim							ACh	unknown monoamine? - NEW		In addition to its cholinergic identity, IL2 potentially uses an unknown monoamine because of its newly identified presence of tbh-1 expression and absence of other monoaminergic pathway genes.	IL2L
		IL2R	AB alaappppp										NEW - dim							ACh	unknown monoamine? - NEW		In addition to its cholinergic identity, IL2 potentially uses an unknown monoamine because of its newly identified presence of tbh-1 expression and absence of other monoaminergic pathway genes.	IL2R
		IL2VL	AB alppapppp										NEW - dim							ACh	unknown monoamine? - NEW		In addition to its cholinergic identity, IL2 potentially uses an unknown monoamine because of its newly identified presence of tbh-1 expression and absence of other monoaminergic pathway genes.	IL2VL
		IL2VR	AB arapppppp										NEW - dim							ACh	unknown monoamine? - NEW		In addition to its cholinergic identity, IL2 potentially uses an unknown monoamine because of its newly identified presence of tbh-1 expression and absence of other monoaminergic pathway genes.	IL2VR
	LUA	LUAL	AB plpppaapap																	Glu				LUAL	LUA
		LUAR	AB prpppaapap																	Glu				LUAR
	M1	M1	MS paapaaa																	ACh				M1	M1
	M2	M2L	AB araapappa																	ACh				M2L	M2
		M2R	AB araappppa																	ACh				M2R
	M3	M3L	AB araapappp				dim and variable								NEW - dim and variable					Glu	*betaine (uptake) - NEW		In addition to its glutamatergic identity, M3 has potential betaine uptake/clearance functions based on its newly detected dim and variable snf-3 expression.	M3L	M3
		M3R	AB araappppp				dim and variable								NEW - dim and variable					Glu	*betaine (uptake) - NEW		In addition to its glutamatergic identity, M3 has potential betaine uptake/clearance functions based on its newly detected dim and variable snf-3 expression.	M3R
	M4	M4	MS paaaaaa																	ACh				M4	M4
	M5	M5	MS paaapap																	ACh	Glu			M5	M5
	MC	MCL	AB alpaaappp																	ACh				MCL	MC
		MCR	AB arapaappp																	ACh				MCR
	MI	MI	AB araappaaa						NEW											Glu	5-HTP - NEW		5-HTP synthesis because of newly identifined tph-1 expression. Note because no bas-1 was detected this neuron unlikely produces 5-HT.	MI	MI
	NSM	NSML	AB araapapaav												NEW - dim and variable			yes		5-HT	*betaine (uptake) - NEW		In addition to its serotonergic identity, NSM has potential betaine uptake/signaling functions based on its cat-1 and newly detected dim and variable snf-3 expression.	NSML	NSM
		NSMR	AB araapppaav												NEW - dim and variable			yes		5-HT	*betaine (uptake) - NEW		In addition to its serotonergic identity, NSM has potential betaine uptake/signaling functions based on its cat-1 and newly detected dim and variable snf-3 expression.	NSMR
	OLL	OLLL	AB alppppapaa				very dim													Glu				OLLL	OLL
		OLLR	AB praaapapaa				very dim													Glu				OLLR
	OLQ	OLQDL	AB alapapapaa																	Glu				OLQDL	OLQ
		OLQDR	AB alapppapaa																	Glu				OLQDR
		OLQVL	AB plpaaappaa																	Glu				OLQVL
		OLQVR	AB prpaaappaa																	Glu				OLQVR
	PDA	PDA	AB prpppaaaa												NEW - dim and variable					ACh	*betaine (uptake) - NEW		In addition to its cholinergic identity, PDA may have potential betaine uptake/clearance functions based on its newly detected dim and variable snf-3 expression.	PDA	PDA
	PDB	PDB	P12.apa																	ACh			unc-47 expression in the male	PDB	PDB
	PDE	PDEL	V5L.paaa	NEW															yes	DA	Glu - NEW		In addition to its dopaminergic identity, PDE is also glutamatergic based on its newly detected eat-4 expression.	PDEL	PDE
		PDER	V5R.paaa	NEW															yes	DA	Glu - NEW		In addition to its dopaminergic identity, PDE is also glutamatergic based on its newly detected eat-4 expression.	PDER
	PHA	PHAL	AB plpppaapp	very dim and variable										NEW						*Glu			potentially using glutamate as a transmitter based on its dim and variable eat-4 expression	PHAL	PHA
		PHAR	AB prpppaapp	very dim and variable										NEW						*Glu			potentially using glutamate as a transmitter based on its dim and variable eat-4 expression	PHAR
	PHB	PHBL	AB plapppappp																	Glu				PHBL	PHB
		PHBR	AB prapppappp																	Glu				PHBR
	PHC	PHCL	TL.pppaa												NEW					Glu	betaine (uptake) - NEW		very dim unc-47 expression in male; eat-4 expression stronger in the male; potential betaine uptake/clearance functions based on newly detected dim and variable snf-3 expression	PHCL	PHC
		PHCR	TR.pppaa												NEW					Glu	betaine (uptake) - NEW		very dim unc-47 expression in male; eat-4 expression stronger in the male; potential betaine uptake/clearance functions based on newly detected dim and variable snf-3 expression	PHCR
	PLM	PLML	AB plapappppaa				very dim													Glu				PLML	PLM
		PLMR	AB prapappppaa				very dim													Glu				PLMR
	PLN	PLNL	TL.pppap																	ACh				PLNL	PLN
		PLNR	TR.pppap																	ACh				PLNR
	PQR	PQR	QL.ap																	Glu				PQR	PQR
	PVC	PVCL	AB plpppaapaa																	ACh				PVCL	PVC
		PVCR	AB prpppaapaa																	ACh				PVCR
	PVD	PVDL	V5L.paapa																	Glu				PVDL	PVD
		PVDR	V5R.paapa																	Glu				PVDR
	PVM	PVM	QL.paa																	unknown (orphan)				PVM	PVM
	PVN	PVNL	TL.appp	NEW											NEW					ACh	Glu - NEW	betaine (uptake) - NEW	glutamatergic identity added based on newly detected eat-4 expression; eat-4 stronger in the male; very dim unc-47 expression in male; potential betaine uptake/clearance functions based on newly detected snf-3 expression	PVNL	PVN
		PVNR	TR.appp	NEW											NEW					ACh	Glu - NEW	betaine (uptake) - NEW	glutamatergic identity added based on newly detected eat-4 expression; eat-4 stronger in the male; very dim unc-47 expression in male; potential betaine uptake/clearance functions based on newly detected snf-3 expression	PVNR
	PVP	PVPL	AB plppppaaa																	ACh				PVPL	PVP
		PVPR	AB prppppaaa																	ACh				PVPR
	PVQ	PVQL	AB plapppaaa																	unknown (orphan)			no eat-4 reporter allele expression observed; removed glutamatergic identity	PVQL	PVQ
		PVQR	AB prapppaaa																	unknown (orphan)			no eat-4 reporter allele expression observed; removed glutamatergic identity	PVQR
	PVR	PVR	C aappa																	Glu				PVR	PVR
	PVT	PVT	AB plpappppa																	unknown (orphan, unc-47 expression)				PVT	PVT
	PVW	PVWL	TL.ppa															male, see Comments		unknown (orphan, unc-46 expression)	male - 5-HT (alternative synthesis/uptake mechanism?)		positive anti-5-HT staining in the male reported in Serrano-Saiz, Pereira, and Gendrel et al, 2017 (PMID: 28684604). Because no monoaminergic pathway genes were detected we hypothesize this neuron could use 5-HT in the male via alternative synthesis and/or uptake mechanisms, akin to I5.	PVWL	PVW
		PVWR	TR.ppa															male, see Comments		unknown (orphan, unc-46 expression)	male - 5-HT (alternative synthesis/uptake mechanism?)		positive anti-5-HT staining in the male reported in Serrano-Saiz, Pereira, and Gendrel et al, 2017 (PMID: 28684604). Because no monoaminergic pathway genes were detected we hypothesize this neuron could use 5-HT in the male via alternative synthesis and/or uptake mechanisms, akin to I5.	PVWR
	RIA	RIAL	AB alapaapaa																	Glu				RIAL	RIA
		RIAR	AB alaapppaa																	Glu				RIAR
	RIB	RIBL	AB plpaappap														yes			GABA			no unc-17 repoter allele expression observed; removed cholinergic identity	RIBL	RIB
		RIBR	AB prpaappap														yes			GABA			no unc-17 repoter allele expression observed; removed cholinergic identity	RIBR
	RIC	RICL	AB plppaaaapp																	octopamine	Glu		glutamatergic identity established based on the expression of the eat-4 reporter allele in Reilly et al, 2022 (PMID: 36178933).	RICL	RIC
		RICR	AB prppaaaapp																	octopamine	Glu		glutamatergic identity established based on the expression of the eat-4 reporter allele in Reilly et al, 2022 (PMID: 36178933).	RICR
	RID	RID	AB alappaapa																	Unknown (orphan, unc-47 expression)				RID	RID
	RIF	RIFL	AB plppapaaap																	ACh				RIFL	RIF
		RIFR	AB prppapaaap																	ACh				RIFR
	RIG	RIGL	AB plppappaa																	Glu				RIGL	RIG
		RIGR	AB prppappaa																	Glu				RIGR
	RIH	RIH	AB prpappaaa															yes		ACh	5-HT (uptake)		5-HT uptake/signaling function	RIH	RIH
	RIM	RIML	AB plppaapap												NEW	NEW				Glu	tyramine (synthesis + uptake) - NEW	betaine (uptake) - NEW	In addition to its glutamatergic and tyraminergic identities, RIM also has potential betaine uptake/signaling functions based on its cat-1 and snf-3 expression. A potential tyramine uptake function is also added based on its oct-1 expression.	RIML	RIM
		RIMR	AB prppaapap												NEW	NEW				Glu	tyramine (synthesis + uptake) - NEW	betaine (uptake) - NEW	In addition to its glutamatergic and tyraminergic identities, RIM also has potential betaine uptake/signaling functions based on its cat-1 and snf-3 expression. A potential tyramine uptake function is also added based on its oct-1 expression.	RIMR
	RIP	RIPL	AB alpapaaaa		NEW															ACh - NEW			cholinergic identity added based on its newly detected unc-17 expression	RIPL	RIP
		RIPR	AB arappaaaa		NEW															ACh - NEW			cholinergic identity added based on its newly detected unc-17 expression	RIPR
	RIR	RIR	AB prpapppaa					NEW							NEW.- dim and variable					ACh	*betaine (uptake) - NEW		potential betaine uptake/signaling function based on its newly detected cat-1 and snf-3 expression	RIR	RIR
	RIS	RIS	AB prpappapa												NEW		yes			GABA	betaine (uptake) - NEW		potential betaine uptake/clearance function based on its newly detected snf-3 expression	RIS	RIS
	RIV	RIVL	AB plpaapaaa				very dim													ACh				RIVL	RIV
		RIVR	AB prpaapaaa				very dim													ACh				RIVR
	RMD	RMDDL	AB alpapapaa																	ACh				RMDDL	RMD
		RMDDR	AB arappapaa																	ACh				RMDDR
		RMDL	AB alpppapad																	ACh				RMDL
		RMDR	AB praaaapad																	ACh				RMDR
		RMDVL	AB alppapaaa																	ACh				RMDVL
		RMDVR	AB arapppaaa																	ACh				RMDVR
	RME	RMED	AB alapppaap														yes			GABA				RMED	RME
		RMEL	AB alaaaarlp														yes			GABA				RMEL
		RMER	AB alaaaarrp														yes			GABA				RMER
		RMEV	AB plpappaaa														yes			GABA				RMEV
	RMF	RMFL	G2.al																	ACh				RMFL	RMF
		RMFR	G2.ar																	ACh				RMFR
	RMG	RMGL	AB plapaaapp																	unknown (orphan)				RMGL	RMG
		RMGR	AB prapaaapp																	unknown (orphan)				RMGR
	RMH	RMHL	G1.l												NEW - dim and variable					ACh	*betaine (uptake) - NEW		In addition to its cholinergic identity, RMH has potential betaine uptake/clearance functions based on its newly detected dim and variable snf-3 expression.	RMHL	RMH
		RMHR	G1.r												NEW - dim and variable					ACh	*betaine (uptake) - NEW		In addition to its cholinergic identity, RMH has potential betaine uptake/clearance functions based on its newly detected dim and variable snf-3 expression.	RMHR
	SAA	SAADL	AB alppapapa																	ACh				SAADL	SAA
		SAADR	AB arapppapa																	ACh				SAADR
		SAAVL	AB plpaaaaaa																	ACh				SAAVL
		SAAVR	AB prpaaaaaa																	ACh				SAAVR
	SAB	SABD	AB plppapaap																	ACh				SABD	SAB
		SABVL	AB plppapaaaa																	ACh				SABVL
		SABVR	AB prppapaaaa																	ACh				SABVR
	SDQ	SDQL	QL.pap																	ACh				SDQL	SDQ
		SDQR	QR.pap																	ACh				SDQR
	SIA	SIADL	AB plpapaapa																	ACh				SIADL	SIA
		SIADR	AB prpapaapa																	ACh				SIADR
		SIAVL	AB plpapappa																	ACh				SIAVL
		SIAVR	AB prpapappa																	ACh				SIAVR
	SIB	SIBDL	AB plppaaaaa																	ACh				SIBDL	SIB
		SIBDR	AB prppaaaaa																	ACh				SIBDR
		SIBVL	AB plpapaapp																	ACh				SIBVL
		SIBVR	AB prpapaapp																	ACh				SIBVR
	SMB	SMBDL	AB alpapapapp																	ACh				SMBDL	SMB
		SMBDR	AB arappapapp																	ACh				SMBDR
		SMBVL	AB alpapappp																	ACh				SMBVL
		SMBVR	AB arappappp																	ACh				SMBVR
	SMD	SMDDL	AB plpapaaaa												NEW - dim and variable		variable			ACh	*GABA	*betaine (uptake) - NEW	In addition to its previously established cholinergic and GABAergic identities, SMD has potential betaine uptake/clearance functions based on its newly identified dim and variable snf-3 expression.	SMDDL	SMD
		SMDDR	AB prpapaaaa												NEW - dim and variable		variable			ACh	*GABA	*betaine (uptake) - NEW	In addition to its previously established cholinergic and GABAergic identities, SMD has potential betaine uptake/clearance functions based on its newly identified dim and variable snf-3 expression.	SMDDR
		SMDVL	AB alppappaa												NEW - dim and variable		variable			ACh	*GABA	*betaine (uptake) - NEW	In addition to its previously established cholinergic and GABAergic identities, SMD has potential betaine uptake/clearance functions based on its newly identified dim and variable snf-3 expression.	SMDVL
		SMDVR	AB arappppaa												NEW - dim and variable		variable			ACh	*GABA	*betaine (uptake) - NEW	In addition to its previously established cholinergic and GABAergic identities, SMD has potential betaine uptake/clearance functions based on its newly identified dim and variable snf-3 expression.	SMDVR
	URA	URADL	AB plaaaaaaa																	ACh				URADL	URA
		URADR	AB arpapaaaa																	ACh				URADR
		URAVL	AB plpaaapaa																	ACh				URAVL
		URAVR	AB prpaaapaa																	ACh				URAVR
	URB	URBL	AB plaapaapa								NEW - dim									ACh	bas-1-depen unknown monoamine? - NEW		In addition to its cholinergic identity, URB may have the potential to transmit a bas-1-dependent monoamine. See Fig. S1, Table 2, and Discussion.	URBL	URB
		URBR	AB praapaapa								NEW - dim									ACh	bas-1-depen unknown monoamine? - NEW		In addition to its cholinergic identity, URB may have the potential to transmit a bas-1-dependent monoamine. See Fig. S1, Table 2, and Discussion.	URBR
	URX	URXL	AB plaaaaappp											NEW - very dim and variable	NEW - dim and variable			variable		ACh	*5-HT (uptake)	*betaine (uptake) - NEW	potential 5-HT uptake function based on 5-HT staining (Serrano-Saiz, Pereira, and Gendrel et al, 2017, PMID: 28684604) and very dim and vatiable mod-5 expression; potential betaine uptake/clearance function based on dim and variable snf-3 expression	URXL	URX
		URXR	AB arpapaappp											NEW - very dim and variable	NEW - dim and variable			variable		ACh	*5-HT (uptake)	*betaine (uptake) - NEW	potential 5-HT uptake function based on 5-HT staining (Serrano-Saiz, Pereira, and Gendrel et al, 2017, PMID: 28684604) and very dim and vatiable mod-5 expression; potential betaine uptake/clearance function based on dim and variable snf-3 expression	URXR
	URY	URYDL	AB alapapapp																	Glu				URYDL	URY
		URYDR	AB alapppapp																	Glu				URYDR
		URYVL	AB plpaaappp																	Glu				URYVL
		URYVR	AB prpaaappp																	Glu				URYVR
	VA	VA1	W.pa																	ACh				VA1	VA
		VA2	P2.aaaa																	ACh				VA2
		VA3	P3.aaaa																	ACh				VA3
		VA4	P4.aaaa																	ACh				VA4
		VA5	P5.aaaa																	ACh				VA5
		VA6	P6.aaaa																	ACh				VA6
		VA7	P7.aaaa																	ACh				VA7
		VA8	P8.aaaa																	ACh				VA8
		VA9	P9.aaaa																	ACh				VA9
		VA10	P10.aaaa																	ACh				VA10
		VA11	P11.aaaa																	ACh				VA11
		VA12	P12.aaaa												NEW - dim and variable					ACh	*betaine (uptake) - NEW		In addition to its cholinergic identity, VA12 may have potential betaine uptake/clearance functions based on its dim and variable snf-3 expression.	VA12
	VB	VB1	P1.aaap												NEW - dim and variable					ACh	*betaine (uptake) - NEW		In addition to their cholinergic identity, VB neurons may have potential betaine uptake/clearance functions based on their dim and variable snf-3 expression.	VB1	VB
		VB2	W.aap												NEW - dim and variable					ACh	*betaine (uptake) - NEW		In addition to their cholinergic identity, VB neurons may have potential betaine uptake/clearance functions based on their dim and variable snf-3 expression.	VB2
		VB3	P2.aaap												NEW - dim and variable					ACh	*betaine (uptake) - NEW		In addition to their cholinergic identity, VB neurons may have potential betaine uptake/clearance functions based on their dim and variable snf-3 expression.	VB3
		VB4	P3.aaap												NEW - dim and variable					ACh	*betaine (uptake) - NEW		In addition to their cholinergic identity, VB neurons may have potential betaine uptake/clearance functions based on their dim and variable snf-3 expression.	VB4
		VB5	P4.aaap												NEW - dim and variable					ACh	*betaine (uptake) - NEW		In addition to their cholinergic identity, VB neurons may have potential betaine uptake/clearance functions based on their dim and variable snf-3 expression.	VB5
		VB6	P5.aaap												NEW - dim and variable					ACh	*betaine (uptake) - NEW		In addition to their cholinergic identity, VB neurons may have potential betaine uptake/clearance functions based on their dim and variable snf-3 expression.	VB6
		VB7	P6.aaap												NEW - dim and variable					ACh	*betaine (uptake) - NEW		In addition to their cholinergic identity, VB neurons may have potential betaine uptake/clearance functions based on their dim and variable snf-3 expression.	VB7
		VB8	P7.aaap												NEW - dim and variable					ACh	*betaine (uptake) - NEW		In addition to their cholinergic identity, VB neurons may have potential betaine uptake/clearance functions based on their dim and variable snf-3 expression.	VB8
		VB9	P8.aaap												NEW - dim and variable					ACh	*betaine (uptake) - NEW		In addition to their cholinergic identity, VB neurons may have potential betaine uptake/clearance functions based on their dim and variable snf-3 expression.	VB9
		VB10	P9.aaap												NEW - dim and variable					ACh	*betaine (uptake) - NEW		In addition to their cholinergic identity, VB neurons may have potential betaine uptake/clearance functions based on their dim and variable snf-3 expression.	VB10
		VB11	P10.aaap												NEW - dim and variable					ACh	*betaine (uptake) - NEW		In addition to their cholinergic identity, VB neurons may have potential betaine uptake/clearance functions based on their dim and variable snf-3 expression.	VB11
	VC	VC1	P3.aap																	ACh				VC1	VC
		VC2	P4.aap																	ACh				VC2
		VC3	P5.aap																	ACh				VC3
		VC4	P6.aap						dim and variable									variable		ACh	5-HT (alternative synthesis/uptake mechanism)		In addition to its cholinergic identity, VC4 is capable of synthesizing 5-HTP (based on dim and varaible tph-1 expression) but not 5-HT (based on lack of bas-1 expressoin); anti-5-HT staining results were variable per previous publications; possible use of 5-HT via alternative synthesis and/or uptake mechanisms	VC4
		VC5	P7.aap						dim and variable									variable		ACh	5-HT (alternative synthesis/uptake mechanism)		In addition to its cholinergic identity, VC5 is capable of synthesizing 5-HTP (based on dim and varaible tph-1 expression) but not 5-HT (based on lack of bas-1 expressoin); anti-5-HT staining results were variable per previous publications; possible use of 5-HT via alternative synthesis and/or uptake mechanisms	VC5
		VC6	P8.aap																	ACh				VC6
	VD	VD1	W.pp														yes			GABA				VD1	VD
		VD2	P1.app														yes			GABA				VD2
		VD3	P2.app														yes			GABA				VD3
		VD4	P3.app														yes			GABA				VD4
		VD5	P4.app														yes			GABA				VD5
		VD6	P5.app														yes			GABA				VD6
		VD7	P6.app														yes			GABA				VD7
		VD8	P7.app														yes			GABA				VD8
		VD9	P8.app														yes			GABA				VD9
		VD10	P9.app														yes			GABA				VD10
		VD11	P10.app														yes			GABA				VD11
		VD12	P11.app														yes			GABA				VD12
		VD13	P12.app														yes			GABA				VD13
	Updated with CRISPR/Cas9-engineered knock-in reporter alleles in this study for: eat-4, unc-17, unc-25, unc-47, cat-1, tph-1, cat-2, bas-1, tph-1, tdc-1, tbh-1, mod-5, snf-3, and oct-1
	Antibody stainings are from previous publications. See text for citations.
	ACh = acetylcholine
	Glu = glutamate
	DA = dopamine
	5-HT = 5-hydroxytryptamine, or serotonin
	5-HTP = 5-hydroxytryptophan
	PEOH = β-hydroxyphenethylamine, or phenylethanolamine
	bas-1-depen unknown monoamine = bas-1-dependent trace amine (histamine, tryptamine, PEA; also see Fig. S1)
	unknown amine = potentially non-canonical monoamines
	*Dim and variable expression of respective identity gene(s) is noted. This could be due to one of the following reasons: (1) the gene is expressed in some but not all animals; (2) the gene is expressed in every animal but the level of expression is below detection threshold in some. Variability is only observed when fluorescent intensity is dim.
