## Supplementary material for "A neurotransmitter atlas of *C. elegans* males and hermaphrodites": Table S3

### Sheet: Table S3
	Table S3. Updated expression patterns of neurotransmitter pathway genes in male-specific neurons.
	Class	Neuron	Lineage	eat-4 (syb4257)	unc-17 (syb4491)	unc-25 (ot1372)	unc-47 (syb7566)	cat-1 (syb6486)	tph-1 (syb6451)	cat-2 (syb8255)	bas-1 (syb5923)	tdc-1 (syb7768)	tbh-1 (syb7786)	mod-5 (vlc47)	snf-3 (syb7290)	oct-1 (syb8870)	cho-1 fosmid reporter (from previous reports)	anti-GABA (from previous reports)	anti-5HT (from previous reports)	dopamine staining (from previous reports)	Neurotransmitter(s)			Comments	Neuron	Class
	HEAD
	CEM	CEMDL	AB plaaaaaap		low ++		very low +		low ++				low ++	low ++			yes		yes		ACh	5-HTP (new)	unknown monoamine? (new)	producing 5-HTP based on newly identified tph-1 expression; potentially using 5-HT via alternative synthesis/uptake mechanisms based on anti-5-HT staining and lack of bas-1 or mod-5 expression; potentially using an unknown monoamine based on its newly identified tbh-1 expression	CEMDL	CEM
		CEMDR	AB arpapaaap		low ++		very low +		low ++				low ++	low ++			yes		yes		ACh	5-HTP (new)	unknown monoamine? (new)	producing 5-HTP based on newly identified tph-1 expression; potentially using 5-HT via alternative synthesis/uptake mechanisms based on anti-5-HT staining and lack of bas-1 or mod-5 expression; potentially using an unknown monoamine based on its newly identified tbh-1 expression	CEMDR
		CEMVL	AB plpaapapp		low ++		very low +		low ++				low ++	low ++			yes		yes		ACh	5-HTP (new)	unknown monoamine? (new)	producing 5-HTP based on newly identified tph-1 expression; potentially using 5-HT via alternative synthesis/uptake mechanisms based on anti-5-HT staining and lack of bas-1 or mod-5 expression; potentially using an unknown monoamine based on its newly identified tbh-1 expression	CEMVL
		CEMVR	AB prpaapapp		low ++		very low +		low ++				low ++	low ++			yes		yes		ACh	5-HTP (new)	unknown monoamine? (new)	producing 5-HTP based on newly identified tph-1 expression; potentially using 5-HT via alternative synthesis/uptake mechanisms based on anti-5-HT staining and lack of bas-1 or mod-5 expression; potentially using an unknown monoamine based on its newly identified tbh-1 expression	CEMVR
	MCM	MCML	AB plpaapapap				low ++														unknown (orphan; unc-47 positive)			added unc-47 expression	MCML	MCM
		MCMR	AB prpaapapap				low ++														unknown (orphan; unc-47 positive)			added unc-47 expression	MCMR
	VENTRAL NERVE CORD
	CA	CA1	P3.aapa	very low and variable	high +++		low ++										yes				ACh	*Glu (new)		potentially using glutamate as a transmitter based on newly detected eat-4 reporter allele expression	CA1	CA
		CA2	P4.aapa	very low and variable	high +++		low ++										yes				ACh	*Glu (new)		potentially using glutamate as a transmitter based on newly detected eat-4 reporter allele expression	CA2
		CA3	P5.aapa	very low and variable	high +++		low ++										yes				ACh	*Glu (new)		potentially using glutamate as a transmitter based on newly detected eat-4 reporter allele expression	CA3
		CA4	P6.aapa	very low and variable	high +++		low ++										yes				ACh	*Glu (new)		potentially using glutamate as a transmitter based on newly detected eat-4 reporter allele expression	CA4
		CA5	P7.aapa		high +++		very low +										yes				ACh				CA5
		CA6	P8.aapa		high +++		very low +										yes				ACh				CA6
		CA7	P9.aapa	high +++	low ++		no visible expression														ACh	Glu (new)		added glutamatergic identity based on newly identified high levels of eat-4 expression; no expression of the unc-47 reporter allele was observed. The IDs of CA7 and CP7 were likely switched in Serrano-Saiz, Pereira, and Gendrel et al, 2017 (PMID: 28684604).	CA7
		CA8	P10.aapa		low ++		very low +														ACh				CA8
		CA9	P11.aapa		low ++		no visible expression														ACh			unc-47 reporter allele is invisible (may be below detection threshold)	CA9
	CP	CP0	P2.aap	low ++																	Glu				CP0	CP
		CP1	P3.aapp		low ++		very low +	low ++	very high ++++		very low +			low ++			yes		yes		ACh (new)	5-HT (synthesis + uptake)		potentially using acetylcholine as a transmitter based on newly detected low levels of unc-17 reporter allele expression; also added newly detected bas-1 expression; capable of both synthesizing and uptaking 5-HT, the latter confirmed with newly detected mod-5 expression (and anti-5-HT staining in mod-5 mutant animals; Fig. 8).	CP1
		CP2	P4.aapp		low ++		very low +	low ++	very high ++++		very low +			low ++			yes		yes		ACh (new)	5-HT (synthesis + uptake)		potentially using acetylcholine as a transmitter based on newly detected low levels of unc-17 reporter allele expression; also added newly detected bas-1 expression; capable of both synthesizing and uptaking 5-HT, the latter confirmed with newly detected mod-5 expression (and anti-5-HT staining in mod-5 mutant animals; Fig. 8).	CP2
		CP3	P5.aapp		low ++		very low +	low ++	very high ++++		very low +			low ++			yes		yes		ACh (new)	5-HT (synthesis + uptake)		potentially using acetylcholine as a transmitter based on newly detected low levels of unc-17 reporter allele expression; also added newly detected bas-1 expression; capable of both synthesizing and uptaking 5-HT, the latter confirmed with newly detected mod-5 expression (and anti-5-HT staining in mod-5 mutant animals; Fig. 8).	CP3
		CP4	P6.aapp		low ++		very low +	low ++	very high ++++		very low +			low ++			yes		yes		ACh (new)	5-HT (synthesis + uptake)		potentially using acetylcholine as a transmitter based on newly detected low levels of unc-17 reporter allele expression; also added newly detected bas-1 expression; capable of both synthesizing and uptaking 5-HT, the latter confirmed with newly detected mod-5 expression (and anti-5-HT staining in mod-5 mutant animals; Fig. 8).	CP4
		CP5	P7.aapp	low ++			low ++	low ++	very high ++++		high +++			low ++			yes		yes		Glu	5-HT (synthesis + uptake)		In addition to confirmed previously reported glutamatergic identity, CP5 was also detected to express bas-1. It is capable of both synthesizing and uptaking 5-HT, the latter confirmed with newly detected mod-5 expression (and anti-5-HT staining in mod-5 mutant animals; Fig. 8).	CP5
		CP6	P8.aapp	low ++			low ++	low ++	very high ++++		high +++			low ++			yes		yes		Glu	5-HT (synthesis + uptake)		In addition to confirmed previously reported glutamatergic identity, CP5 was also detected to express bas-1. It is capable of both synthesizing and uptaking 5-HT, the latter confirmed with newly detected mod-5 expression (and anti-5-HT staining in mod-5 mutant animals; Fig. 8).	CP6
		CP7	P9.aapp	no visible expression	very low +		very low +														ACh (new)			removed previsouly reported eat-4 expression and added very low level of unc-17 and unc-47 reporter allele expression; removed previous glutamatergic identity and added cholinergic identity. CA7 and CP7 were likely switched in Serrano-Saiz, Pereira, and Gendrel et al, 2017 (PMID: 28684604).	CP7
		CP8	P10.aapp		very low +		very low +														ACh				CP8
		CP9	P11.aapp		no visible expression	very high ++++	high +++											yes			GABA			unc-17 expression is invisible with the CRISPR reporter allele; removed cholinergic identity.	CP9
	TAIL: DORSORECTAL GANGLION (DRG)
	DVE	DVE	B.ppap				high +++				very low +										*bas-1-depen unknown monoamine? (new)			potential use of a bas-1-dependent unknown monoamine. (See Fig. S1 and Disucssion)	DVE	DVE
	DVF	DVF	B.ppppa				high +++				very low +										*bas-1-depen unknown monoamine? (new)			potential use of a bas-1-dependent unknown monoamine. (See Fig. S1 and Disucssion)	DVF	DVF
	DX	DX1/2	F.lvda		very low +																ACh				DX1/2	DX
		DX1/2	F.rvda		very low +																ACh				DX1/2
	EF	EF1/2	F.lvda			very high ++++	high +++											yes			GABA				EF1/2	EF
		EF1/2	F.rvda			very high ++++	high +++											yes			GABA				EF1/2
	TAIL: PREANAL GANGLION (PAG)
	HOA	HOA	P10.pppa	very high ++++			low ++	high +++			very low +	high +++									Glu	tyramine	bas-1-depen unknown monoamine? (new)	In addition to being glutamatergic and tyraminergic, HOA potentially uses a bas-1-dependent unknown monoamine. (See Fig. S1 and Disucssion)	HOA	HOA
	HOB	HOB	P10.ppap		low ++								very low +				yes				ACh	unknown monoamine? (new)		In addition to being cholinergic, HOB potentially uses an unknown monoamine based on the presence of tbh-1 expression and absence of expression of other canonical monoaminergic pathway genes.	HOB	HOB
	PDC	PDC	P11.papa		high +++		high +++	low ++							high +++		yes				ACh	betaine (uptake) (new)		In addition to being cholinergic, PDC has potential betaine uptake/signaling functions based on its newly identified cat-1 and snf-3 expression.	PDC	PDC
	PGA	PGA	P11.papp		low ++		low ++	very low +						low ++					yes		ACh	5-HT (uptake)		In addition to being cholinergic, PGA uptakes 5-HT via mod-5-dependent mechanisms. This is based on its mod-5 expression, as well as its positive anti-5-HT staining in wild type and negative staining in mod-5 mutant animals (Fig. 8).	PGA	PGA
	PVV	PVV	P11.paaa	very high ++++	high +++										very low and variable		yes				ACh	Glu	*betaine (uptake) (new)	In addition to being cholinergic and glutamatergic, PVV has potential betaine uptake/clearance functions based on its newly detected dim and variable snf-3 expression.	PVV	PVV
	PVY	PVY	P11.paap		very high ++++		very high ++++	low ++									yes				ACh	unknown monoamine? (new)		In addition to being cholinergic, PVY potentially uses an unknown monoamine based on the presence of cat-1 expression and absence of expression of other canonical monoaminergic pathway genes in this neuron.	PVY	PVY
	PVX	PVX	P12.aap		very high ++++		very high ++++	low ++									yes				ACh	unknown monoamine? (new)		In addition to being cholinergic, PVX potentially uses an unknown monoamine based on the presence of cat-1 expression and absence of expression of other canonical monoaminergic pathway genes in this neuron.	PVX	PVX
	PVZ	PVZ	P10.ppppa		low ++		low ++										yes				ACh				PVZ	PVZ
	DX	DX3/4	U.laa		low ++																ACh (new)			added cholinergic identity based on newly detected unc-17 reporter allele expression; this deorphanizes DX3/4.	DX3/4	DX
		DX3/4	U.raa		low ++																ACh (new)			added cholinergic identity based on newly detected unc-17 reporter allele expression; this deorphanizes DX3/4.	DX3/4
	EF***	EF3/4	U.lap			very high ++++	high +++											yes			GABA				EF3/4	*EF
		EF3/4	U.lap			very high ++++	high +++											yes			GABA				EF3/4
	TAIL: LUMBAR GANGLION (LG)
	RnA	R1AL	V5L.pppppaaa, (R1.aaaL)		very high ++++		low ++										yes				ACh				R1AL	RnA
		R1AR	V5R.pppppaaa, (R1.aaaR)		very high ++++		low ++										yes				ACh				R1AR
		R2AL	V6L.papapaaa, (R2.aaaL)		very high ++++		low ++	very low +			very low +						yes	yes			ACh	GABA	bas-1-depen unknown monoamine? (new)	In addition to being cholinergic and GABAergic, R2A potentially uses a bas-1-dependent unknown monoamine. (See Fig. S1 and Disucssion)	R2AL
		R2AR	V6R.papapaaa, (R2.aaaR)		very high ++++		low ++	very low +			very low +						yes	yes			ACh	GABA	bas-1-depen unknown monoamine? (new)	In addition to being cholinergic and GABAergic, R2A potentially uses a bas-1-dependent unknown monoamine. (See Fig. S1 and Disucssion)	R2AR
		R3AL	V6L.papppaaa, (R3.aaaL)		high +++		very high ++++				low ++						yes				ACh	bas-1-depen unknown monoamine? (new)		In addition to being cholinergic, R3A potentially uses a bas-1-dependent unknown monoamine. (See Fig. S1 and Disucssion)	R3AL
		R3AR	V6R.papppaaa, (R3.aaaL)		high +++		very high ++++				low ++						yes				ACh	bas-1-depen unknown monoamine? (new)		In addition to being cholinergic, R3A potentially uses a bas-1-dependent unknown monoamine. (See Fig. S1 and Disucssion)	R3AR
		R4AL	V6L.pppapaaa, (R4.aaaL)		high +++												yes				ACh				R4AL
		R4AR	V6R.pppapaaa, (R4.aaaR)		high +++												yes				ACh				R4AR
		R5AL	V6L.pppppaaa, (R5.aaaL)	high +++			low ++	high +++		very high ++++	low ++						yes			yes	Glu	DA		added low levels of bas-1 expression; glutamatergic and dopaminergic identities unchanged	R5AL
		R5AR	V6R.pppppaaa, (R5.aaaR)	high +++			low ++	high +++		very high ++++	low ++						yes			yes	Glu	DA		added low levels of bas-1 expression; glutamatergic and dopaminergic identities unchanged	R5AR
		R6AL	V6L.ppppaaaa, (R6.aaaL)		very high ++++		very low +				very low +						yes	yes			ACh	GABA	bas-1-depen unknown monoamine? (new)	In addition to being cholinergic and GABAergic, R6A potentially uses a bas-1-dependent unknown monoamine. (See Fig. S1 and Disucssion)	R6AL
		R6AR	V6R.ppppaaaa, (R6.aaaR)		very high ++++		very low +				very low +						yes	yes			ACh	GABA	bas-1-depen unknown monoamine? (new)	In addition to being cholinergic and GABAergic, R6A potentially uses a bas-1-dependent unknown monoamine. (See Fig. S1 and Disucssion)	R6AR
		R7AL	TL.apappaaa, (R7.aaaL)					high +++		very high ++++	low ++	very low +								yes	DA	tyramine (new)		newly detected bas-1 and tdc-1 expression; tyraminergic in addition to previously identified dopaminergic identity	R7AL
		R7AR	TR.apappaaa, (R7.aaaR)					high +++		very high ++++	low ++	very low +								yes	DA	tyramine (new)		newly detected bas-1 and tdc-1 expression; tyraminergic in addition to previously identified dopaminergic identity	R7AR
		R8AL	TL.appaaaaa, (R8.aaaL)		low ++		low ++				very low +	very low +					yes				ACh	tyramine	bas-1-depen unknown monoamine? (new)	In addition to being cholinergic and tyraminergic, R8A potentially uses a bas-1-dependent unknown monoamine. (See Fig. S1 and Disucssion)	R8AL
		R8AR	TR.appaaaaa, (R8.aaaR)		low ++		low ++				very low +	very low +					yes				ACh	tyramine	bas-1-depen unknown monoamine? (new)	In addition to being cholinergic and tyraminergic, R8A potentially uses a bas-1-dependent unknown monoamine. (See Fig. S1 and Disucssion)	R8AR
		R9AL	TL.appapaaa, (R9.aaaL)	low ++			low ++	high +++		very high ++++	low ++									yes	Glu	DA		added low levels of bas-1 expression; glutamatergic and dopaminergic identities unchanged	R9AL
		R9AR	TR.appapaaa, (R9.aaaR)	low ++			low ++	high +++		very high ++++	low ++									yes	Glu	DA		added low levels of bas-1 expression; glutamatergic and dopaminergic identities unchanged	R9AR
	RnB	R1BL	V5L.pppppapa, (R1.apaL)		low ++			low ++	very high ++++		very low +		very low +				yes		yes low		ACh (new)	5-HT	PEOH? (new)	added cholinergic identity based on newly identified unc-17 expression; could be using PEOH as a transmitter based on its newly detected expression of bas-1 and tbh-1, but not tdc-1 (see Discussion); serotonergic identity unchanged.	R1BL	RnB
		R1BR	V5R.pppppapa, (R1.apaR)		low ++			low ++	very high ++++		very low +		very low +				yes		yes low		ACh (new)	5-HT	PEOH? (new)	added cholinergic identity based on newly identified unc-17 expression; could be using PEOH as a transmitter based on its newly detected expression of bas-1 and tbh-1, but not tdc-1 (see Discussion); serotonergic identity unchanged.	R1BR
		R2BL	V6L.papapapa, (R2.apaL)	low ++							very low +		very low +				yes				Glu	PEOH? (new)		could be using PEOH as a transmitter based on its newly detected expression of bas-1 and tbh-1, but not tdc-1 (see Discussion); glutamatergic identity unchanged	R2BL
		R2BR	V6R.papapapa, (R2.apaL)	low ++							very low +		very low +				yes				Glu	PEOH? (new)		could be using PEOH as a transmitter based on its newly detected expression of bas-1 and tbh-1, but not tdc-1 (see Discussion); glutamatergic identity unchanged	R2BR
		R3BL	V6L.papppapa, (R3.apaL)				very low +	low ++	high +++		very low +		very low +	low ++			yes		yes		5-HT	PEOH? (new)		could be using PEOH as a transmitter based on its newly detected expression of bas-1 and tbh-1, but not tdc-1 (see Discussion); serotonergic identity unchanged	R3BL
		R3BR	V6R.papppapa, (R3.apaR)				very low +	low ++	high +++		very low +		very low +	low ++			yes		yes		5-HT	PEOH? (new)		could be using PEOH as a transmitter based on its newly detected expression of bas-1 and tbh-1, but not tdc-1 (see Discussion); serotonergic identity unchanged	R3BR
		R4BL	V6L.pppapapa, (R4.apaL)		low ++			very low +	low ++		very low and variable		very low +				yes				ACh (new)	*5-HT (new)	PEOH? (new)	added cholinergic and potential serotonergic identities based on newly identified expression of unc-17 and low levels of cat-1, tph-1, and bas-1 (variable); could also be using PEOH as a transmitter based on the expression of tbh-1 and variable expression of bas-1 (see Discussion).	R4BL
		R4BR	V6R.pppapapa, (R4.apaR)		low ++			very low +	low ++		very low and variable		very low +				yes				ACh (new)	*5-HT (new)	PEOH? (new)	added cholinergic and potential serotonergic identities based on newly identified expression of unc-17 and low levels of cat-1, tph-1, and bas-1 (variable); could also be using PEOH as a transmitter based on the expression of tbh-1 and variable expression of bas-1 (see Discussion).	R4BR
		R5BL	V6L.pppppapa, (R5.apaL)		low ++		very low +						very low +				yes				ACh (new)	unknown monoamine? (new)		added cholinergic identity based on newly identified unc-17 expression; potentially using an unknown monoamine based on the expression of cat-1 and no other canonical monoaminergic pathway genes	R5BL
		R5BR	V6R.pppppapa, (R5.apaR)		low ++		very low +						very low +				yes				ACh (new)	unknown monoamine? (new)		added cholinergic identity based on newly identified unc-17 expression; potentially using an unknown monoamine based on the expression of cat-1 and no other canonical monoaminergic pathway genes	R5BR
		R6BL	V6L.ppppaapa, (R6.apaL)	low ++							very low and variable										Glu	*bas-1-depen unknown monoamine? (new)		In addition to being glutamatergic, R6B has the potential of using a bas-1-dependent unknown monoamine. See Fig. S1 and Discussion.	R6BL
		R6BR	V6R.ppppaapa, (R6.apaR)	low ++							very low and variable										Glu	*bas-1-depen unknown monoamine? (new)		In addition to being glutamatergic, R6B has the potential of using a bas-1-dependent unknown monoamine. See Fig. S1 and Discussion.	R6BR
		R7BL	TL.apappapa, (R7.apaL)		very low and variable				very low +		very low +		very low +				yes				*ACh (new)	*5-HT (new)	PEOH? (new)	Based on newly identified expression of very dim and varaible unc-17, and very low levels of tph-1, bas-1, and tbh-1, R7B has the potential to use acetylcholine and 5-HT as transmitters. It could also be using PEOH. See Discussion.	R7BL
		R7BR	TR.apappapa, (R7.apaR)		very low and variable				very low +		very low +		very low +				yes				*ACh (new)	*5-HT (new)	PEOH? (new)	Based on newly identified expression of very dim and varaible unc-17, and very low levels of tph-1, bas-1, and tbh-1, R7B has the potential to use acetylcholine and 5-HT as transmitters. It could also be using PEOH. See Discussion.	R7BR
		R8BL	TL.appaaapa, (R8.apaL)		low ++							very low +	very low +				yes				ACh	octopamine		added octopaminergic identity based on newly identified tbh-1 expression in addition to confirmed tdc-1 expression	R8BL
		R8BR	TR.appaaapa, (R8.apaR)		low ++							very low +	very low +				yes				ACh	octopamine		added octopaminergic identity based on newly identified tbh-1 expression in addition to confirmed tdc-1 expression	R8BR
		R9BL	TL.appapapa, (R9.apaL)		very low and variable		very low +	low ++	very high ++++				very low +	low ++			yes	yes	yes		*ACh (new)	GABA	5-HTP (synthesis) and 5-HT (uptake) (new)	added potential cholinergic identity based on dim and variable unc-17 reporter allele expression; GABAergic; capable of synthesizing 5-HTP based on tph-1 expressoin; unlikely synthesizing 5-HT based on the absence of bas-1 expression; capable of uptaking 5-HT via mod-5-dependent mechanism. See Fig. 8.	R9BL
		R9BR	TR.appapapa, (R9.apaR)		very low and variable		very low +	low ++	very high ++++				very low +	low ++			yes	yes	yes		*ACh (new)	GABA	5-HTP (synthesis) and 5-HT (uptake) (new)	added potential cholinergic identity based on dim and variable unc-17 reporter allele expression; GABAergic; capable of synthesizing 5-HTP based on tph-1 expressoin; unlikely synthesizing 5-HT based on the absence of bas-1 expression; capable of uptaking 5-HT via mod-5-dependent mechanism. See Fig. 8.	R9BR
	PHD	PHDL	TL.paa		low ++										low ++		yes				ACh	betaine (uptake) (new)		In addition to being cholinergic, PHD has potential betaine uptake/clearance functions based on newly identified snf-3 expression	PHDL	PHD
		PHDR	TR.paa		low ++										low ++		yes				ACh	betaine (uptake) (new)		In addition to being cholinergic, PHD has potential betaine uptake/clearance functions based on newly identified snf-3 expression	PHDR
	TAIL: CLOACAL GANGLION (CG)
	PCA	PCAL	Y.plppd	high +++																	Glu				PCAL	PCA
		PCAR	Y.prppd	high +++																	Glu				PCAR
	PCB	PCBL	Y.plpa		very high ++++		high +++				low ++						yes				ACh	bas-1-depen unknown monoamine? (new)		In addition to being cholinergic, PCB potentially uses a bas-1-dependent unknown monoamine. (See Fig. S1 and Disucssion)	PCBL	PCB
		PCBR	Y.prpa		very high ++++		high +++				low ++						yes				ACh	bas-1-depen unknown monoamine? (new)		In addition to being cholinergic, PCB potentially uses a bas-1-dependent unknown monoamine. (See Fig. S1 and Disucssion)	PCBR
	PCC	PCCL	B.arpaaa		very high ++++		very high ++++										yes				ACh				PCCL	PCC
		PCCR	B.alpaaa		very high ++++		very high ++++										yes				ACh				PCCR
	SPC	SPCL	B.alpaap		high +++		low ++				very low +						yes				ACh	bas-1-depen unknown monoamine? (new)		In addition to being cholinergic, SPC potentially uses a bas-1-dependent unknown monoamine. (See Fig. S1 and Disucssion)	SPCL	SPC
		SPCR	B.arpaap		high +++		low ++				very low +						yes				ACh	bas-1-depen unknown monoamine? (new)		In addition to being cholinergic, SPC potentially uses a bas-1-dependent unknown monoamine. (See Fig. S1 and Disucssion)	SPCR
	SPD	SPDL	B.alpapaa																		unknown (orphan)			SPD is the only "true orphan" male-specific neuron class for which we did not detect visible expression of any neurotransmitter reporter allele tested.	SPDL	SPD
		SPDR	B.arpapaa																		unknown (orphan)			SPD is the only "true orphan" male-specific neuron class for which we did not detect visible expression of any neurotransmitter reporter allele tested.	SPDR
	SPV	SPVL	B.al/raalda		high +++												yes				ACh				SPVL	SPV
		SPVR	B.al/raarda		high +++												yes				ACh				SPVR
	Updated with CRISPR/Cas9-engineered knock-in reporter alleles in this study for: eat-4, unc-17, unc-25, unc-47, cat-1, tph-1, cat-2, bas-1, tdc-1, tbh-1, mod-5, snf-3, and oct-1
	Antibody stainings and cho-1 (fosmid-based reporter) expression profiles are from previous publications. See text for citations.
	blue:	different from previous reports
	ACh = acetylcholine
	Glu = glutamate
	DA = dopamine
	5-HT = 5-hydroxytryptamine, or serotonin
	5-HTP = 5-hydroxytryptophan
	PEOH = β-hydroxyphenethylamine, or phenylethanolamine
	bas-1-depen unknown monoamine = bas-1-dependent trace amine (histamine, tryptamine, PEA; also see Fig. S1)
	unknown amine = potentially non-canonical monoamines
	*Dim and variable expression of respective identity gene(s) is noted. This could be due to one of the following reasons: (1) the gene is expressed in some but not all animals; (2) the gene is expressed in every animal but the level of expression is below detection threshold in some. Variability is only observed when fluorescent intensity is dim.
