## Supplementary material for "A neurotransmitter atlas of *C. elegans* males and hermaphrodites": Table S4

### Sheet: Table S4
	Table S4. Summary of sexually dimorphic use of neurotransmitter pathway genes in sex-shared neurons.
	Expression is based on CRISPR/Cas9-engineered reporter alleles except for 5-HT antibody staining.
	Non-sexually dimorphic expression is not reflected in this table.
	neuron	hermaphrodite	male
	ADF	unc-47(-); mod-5 stronger	unc-47(+)
	AS10	unc-47(-)	unc-47(+)
	AS11	unc-47(-)	unc-47(+)
	PHC	unc-47(-); eat-4 dim	unc-47(+); eat-4 stronger
	PDB	unc-47(-)	unc-47(+)
	PVN	unc-47(-); eat-4 dim	unc-47(+); eat-4 stronger
	AVG	unc-17 very dim and variable	unc-17 slightly stronger
	AIM	eat-4(+); unc-17(-)	eat-4 downregulated; unc-17(+)
	PVW	anti-5-HT(-)*	anti-5-HT(+)*
	* Serrano-Saiz, Pereira, Gendrel et al., 2017, Genetics
