## Supplementary material for "A neurotransmitter atlas of *C. elegans* males and hermaphrodites": Table S5

### Sheet: Table S5
	Table S5. Summary of updates to expression patterns of classic neurotransmitter pathway genes.
	neurotransmitter	eat-4	unc-17	unc-25	unc-47	anti-GABA	updates in hermaphrodites	updates in males
	Glu	+					*added DVA, PDE, PVN, I4**; removed PVQ	added CA1**, CA2**, CA3**, CA4**, CA7; removed CP7
	ACh		+				added AFD, AWA**, RIP; removed RIB	added CP1, CP2, CP3, CP4, CP7, DX3/4, R1B, R4B, R5B, R7B**, R9B**; removed CP9
	GABA			+		+	no update	no update
					+	+	potentially added AVJ**	no update
	* PHA was previously defined as glutamatergic. Instead of consistent expression of eat-4, we see very dim and variable expression of the eat-4 reporter allele.
	** The expression of perspective genes in these neurons are very dim and variable. We distinguish them here from neurons such as RIP, which consistently expresses visible levels of the unc-17 reporter allele.
